# Piggybacking functionalized DNA nanostructures into live cell nuclei

**DOI:** 10.1101/2023.12.30.573746

**Authors:** Golbarg M. Roozbahani, Patricia Colosi, Attila Oravecz, Elena M. Sorokina, Wolfgang Pfeifer, Siamak Shokri, Yin Wei, Pascal Didier, Marcello DeLuca, Gaurav Arya, László Tora, Melike Lakadamyali, Michael G. Poirier, Carlos E. Castro

## Abstract

DNA origami (DO) are promising tools for *in vitro* or *in vivo* applications including drug delivery; biosensing, detecting biomolecules; and probing chromatin sub-structures. Targeting these nanodevices to mammalian cell nuclei could provide impactful approaches for probing visualizing and controlling important biological processes in live cells. Here we present an approach to deliver DO strucures into live cell nuclei. We show that labelled DOs do not undergo detectable structural degradation in cell culture media or human cell extracts for 24 hr. To deliver DO platforms into the nuclei of human U2OS cells, we conjugated 30 nm long DO nanorods with an antibody raised against the largest subunit of RNA Polymerase II (Pol II), a key enzyme involved in gene transcription. We find that DOs remain structurally intact in cells for 24hr, including within the nucleus. Using fluorescence microscopy we demonstrate that the electroporated anti-Pol II antibody conjugated DOs are efficiently piggybacked into nuclei and exihibit sub-diffusive motion inside the nucleus. Our results reveal that functionalizing DOs with an antibody raised against a nuclear factor is a highly effective method for the delivery of nanodevices into live cell nuclei.
