## Supplementary Table S1 for "Piggybacking functionalized DNA nanostructures into live cell nuclei"

### Sheet: Table S1 Origami Sequences
Structure:	Sequences:	ID:
8HB	CCAGTTTGTTAAGCAATACCAAAAACATTATGTAAATGCAATGCCTCCTG	core-strand
	tttttTCACGTTGGTGTAGATACCGTAATTCCGTGGG	core-strand
	AGGAAGATTGTATAAGTTAAAATTCGCTGAGA	core-strand
	TAGCCAGCTTTCATAAAGCTAAATCGGTTGTAAAGCCT	core-strand
	tttttATTTTTTAACCAATAGGAACGAATGTGAGCGAGTAACAACttttt	core-strand
	ATACTTTTAGGCAAGGCAAAGAATTAGCAAAAAGGCATCAATTC	core-strand
	tttttCCGTCGGATTCGGGATAGGttttt	core-strand
	TGTAGCTGAAAAGGTGGGGATGCCTGAGTAGCTGAT	core-strand
	AACAAACGCAACATTACCATCAAAAATAATTCGGGTAG	core-strand
	AAATTAATGCCGGAGAGCGTCTGGCCTTGAGT	core-strand
	CAGAGCATGCGGATTGGGGCGCATCGTAACCGCCAAAAAC	core-strand
	tttttAGTCAAATCACCATCAATATGATATTCTTCAAAAG	core-strand
	GATCTACAAAGGCTATGAAAAGCCTGCATCTG	Fluorophore-handle_replacement
	tttttCAATAAATCATACGCGGGAGAAGCCTTTATTTCAttttt	Fluorophore-handle_replacement
	tttttACGCAAGGATAAAAGGCCGGAGACttttt	Fluorophore-handle_replacement
	GCAAACAAATGTCAATAATAGTAGTAGCATTAACATCttttt	Fluorophore-handle_replacement
	AATGTGTAGGTAAAGAAACCGTTCAG	Fluorophore-handle_replacement
	GGTGAGAAAATTTTTAGAACCCTCATATATTTACCC	Fluorophore-handle_replacement
	TACTCATATGTACCCCGGTTGATAATCACAGGTCATCGACGACttt	Fluorophore-handle_replacement
	tttttTAATCGTAAAACTAGCGAGAATCGATGAACGG	Fluorophore-handle_replacement
	GATCTACAAAGGCTATGAAAAGCCTGCATCTGTCTGGTTAACGTGTCTTTTTT	Fluorophore-handle
	tttttCAATAAATCATACGCGGGAGAAGCCTTTATTTCATCTGGTTAACGTGTCTTTTTT	Fluorophore-handle
	tttttACGCAAGGATAAAAGGCCGGAGACTCTGGTTAACGTGTCTTTTTT	Fluorophore-handle
	GCAAACAAATGTCAATAATAGTAGTAGCATTAACATCTCTGGTTAACGTGTCTTTTTT	Fluorophore-handle
	AATGTGTAGGTAAAGAAACCGTTCAGTCTGGATCTGGTTAACGTGTCTTTTTT	Fluorophore-handle
	GGTGAGAAAATTTTTAGAACCCTCATATATTTACCCTCTGGTTAACGTGTCTTTTTT	Fluorophore-handle
	TACTCATATGTACCCCGGTTGATAATCACAGGTCATCGACGACTCTGGTTAACGTGTCTTTTTT	Fluorophore-handle
	tttttTAATCGTAAAACTAGCGAGAATCGATGAACGGTCTGGTTAACGTGTCTTTTTT	Fluorophore-handle
	tttAAACGTTAATATTTTGCAAATATTTAAATTGTTTTTTTGTGTCGTGACACGTCCGAAGTGGGG	Fluorophore-handle
	CTATTTTATTAAATTTTTGTTAAATCAGCTCTTTTTTGTGTCGTGACACGTCCGAAGTGGGG	Fluorophore-handle
	tttttAAACGTTAATATTTTGCAAATATTTAAATTGTttttt	Antibody-handle_replacement
	CTATTTTATTAAATTTTTGTTAAATCAGCTCttttt	Antibody-handle_replacement
	tttAAACGTTAATATTTTGCAAATATTTAAATTGTTTTTTTGTGTCGTGACACGTCCGAAGTGGGG	Antibody-handle
	CTATTTTATTAAATTTTTGTTAAATCAGCTCTTTTTTGTGTCGTGACACGTCCGAAGTGGGG	Antibody-handle
	AGACACGTTAACCAGA\3'Cy5\	Cy5-Strand
	TTCCCCACTTCGGACGTGTCACGACACA	Antibody-strand

### Sheet: Table S2 Scaffold Sequences
Name:	Sequence:
p769	GTCGTCGTCCCCTCAAACTGGCAGATGCACGGTTACGATGCGCCCATCTACACCAACGTGACCTATCCCATTACGGTCAATCCGCCGTTTGTTCCCACGGAGAATCCGACGGGTTGTTACTCGCTCACATTTAATGTTGATGAAAGCTGGCTACAGGAAGGCCAGACGCGAATTATTTTTGATGGCGTTCCTATTGGTTAAAAAATGAGCTGATTTAACAAAAATTTAATGCGAATTTTAACAAAATATTAACGTTTACAATTTAAATATTTGCTTATACAATCTTCCTGTTTTTGGGGCTTTTCTGATTATCAACCGGGGTACATATGATTGACATGCTAGTTTTACGATTACCGTTCATCGATTCTCTTGTTTGCTCCAGACTCTCAGGCAATGACC…

### Sheet: Table S3 Primer sequences
Name:	Sequence:
769_FWD	GTCGTCGTCCCCTCAAACTG
769_REV	/5Phos/GCTGAAAAGGTGGCATCAATTCTAC
